# An updated reference genome sequence and annotation reveals gene losses and gains underlying naked mole-rat biology

**DOI:** 10.1101/2024.11.26.625329

**Authors:** Dustin J Sokolowski, Mihai Miclăuș, Alexander Nater, Mariela Faykoo-Martinez, Kendra Hoekzema, Philip Zuzarte, Simon Monis, Sana Akhtar Alvi, Jason Erdmann, Archana Lal Erdmann, Rathnakumar Kumaragurubaran, Jonathan Bayerl, DongAhn Yoo, Nadia Karimpour, Kyra Ungerleider, Huayun Hou, Fergal J. Martin, Thibaut Hourlier, Zoe Clarke, Heidi E L Lischer, Dragos V Leordean, Yiyue Jiang, Trevor J. Pugh, Ewan St. J. Smith, Leanne Haggerty, Diana J. Laird, Jingtao Lilue, Melissa M. Holmes, Evan E. Eichler, Rémy Bruggmann, Jared T Simpson, Gabriel Balmus, Michael D. Wilson

## Abstract

The naked mole-rat (NMR; *Heterocephalus glaber*) is a eusocial subterranean rodent with a highly unusual set of physiological traits that has attracted great interest amongst the scientific community. However, the genetic basis of most of these traits has not been elucidated. To facilitate our understanding of the molecular mechanisms underlying NMR physiology and behaviour, we generated a long-read chromosomal-level genome assembly of the NMR. This genome was subsequently annotated and incorporated into multiple whole genome alignments in the Ensembl database. Our long-read assembly identified thousands of repeats and genes that were previously unassembled in the NMR and improved the results of routinely used short-read sequencing-based experiments such as RNA-seq, snRNA-seq, and ATAC-seq. We identified several spermatozoa related gene losses that may underlie the unique degenerative sperm phenotype in NMRs (*IRGC*, *FSCB*, *AKAP3*, *MROH2B*, *CATSPER1*, *DCDC2C*, *ATP1A4*, *TEKT5, and ZAN*), and an additional gene loss related to the established NK-cell absence in NMRs (*PILRB*). We resolved several tandem duplications in genes related to pathways underlying unique NMR adaptations including hypoxia tolerance, oxidative stress, and nervous system protection (*TINF2*, *TCP1*, *KYAT1*). Lastly, we describe our ongoing efforts to generate a reference telomere-to-telomere assembly in the NMR which includes the resolution of complex gene families. This new reference genome should accelerate the discovery of the genetic underpinnings of NMR physiology and adaptation.
