## Supplementary Table S1 for "An updated reference genome sequence and annotation reveals gene losses and gains underlying naked mole-rat biology"

Romanenko	Karyogram	HetGlaV3MBps	Centromere	Group.type	Group Summary
chrX	chrX	145.4	submeta	A	Group A. Large submetacentric chromosomes
chr2	chr1	134.6	submeta	A	Group B. Large to medium metacentric chromosomes
chr3	chr2	132.7	submeta	A	Group C. Medium submetacentric chromosomes
chr1	chr3	126.3	submeta	A	Group D. Medium acro/telocentric chromosomes
chr5	chr4	123.8	submeta	A	Group E. Small metacentric and submetacentric chromosomes
chr8	chr5	120.5	submeta	A	Group F. Small acro/telocentric chromosomes
chr11	chr8	113.3	meta	B
chr7	chr7	102.9	meta	B
chr6	chr11	101.2	submeta	C
chr4	chr6	97.5	meta	B
chr12	chr9	97.3	meta	B
chr15	chr12	88.9	submeta	C
chr14	chr13	88.3	submeta	C
chr13	chr10	84.9	meta	B
chr9	chr14	78.1	submeta	C
chr10	chr15	76.6	submeta	C
chr21	chr17	76.6	acro/telo	D
chr16	chr16	71.9	submeta	C
chr23	chr18	67.1	acro/telo	D
chr20	chr19	61.8	acro/telo	D
chr18	chr21	61.7	meta	E
chr17	chr22	58.2	meta	E
chr22	chr20	57.5	submeta	D
chr19	chr23	54	meta	E
chr25	chr24	53.1	acro/telo	F
chr24	chr25	48.3	acro/telo	F
chr28	chr26	45.3	acro/telo	F
chr26	chr27	38.8	acro/telo	F
chr27	chr28	32.3	acro/telo	F
chr29	chr29	22.8	acro	F	Stalk region and satelite
chrY_tig1	chrY	1.5	acro	F
