## Supplementary Table S4 for "An updated reference genome sequence and annotation reveals gene losses and gains underlying naked mole-rat biology"

### Sheet: Sheet1
Sample ID	Experiment	Antibody	Tissue	Pubertal Stage	Sex	fastq R1	fastq R2	fastq R1 (Million reads)	fastq R2 (milion reads)	bam q > 15 (million reads)	bam deduplicated (million reads)	Peak number
WL3235	ATAC-seq	NA	Hypothalamus	Exsubordinate Week 1	Male	WL3235_hgla_Hypothal_NMR2179_mal_exsub1_CTCTCTAC_R1	WL3235_hgla_Hypothal_NMR2179_mal_exsub1_CTCTCTAC_R2	85.3	85.3	120.5	88.5	43042
WL3236	ATAC-seq	NA	Hypothalamus	Exsubordinate Week 1	Male	WL3236_hgla_Hypothal_NMR2181_mal_exsub1_CAGAGAGG_R1	WL3236_hgla_Hypothal_NMR2181_mal_exsub1_CAGAGAGG_R2	76.3	76.3	115.8	86	45511
WL3237	ATAC-seq	NA	Hypothalamus	Exsubordinate Week 1	Male	WL3237_hgla_Hypothal_NMR2183_mal_exsub1_GCTACGCT_R1	WL3237_hgla_Hypothal_NMR2183_mal_exsub1_GCTACGCT_R2	87.8	87.8	123.2	87.2	40844
WL3238	ATAC-seq	NA	Hypothalamus	Subordinate	Male	WL3238_hgla_Hypothal_NMR2184_mal_sub_CGAGGCTG_R1	WL3238_hgla_Hypothal_NMR2184_mal_sub_CGAGGCTG_R2	81.2	81.2	113	83.1	47209
WL3239	ATAC-seq	NA	Hypothalamus	Subordinate	Male	WL3239_hgla_Hypothal_NMR2185_mal_sub_AAGAGGCA_R1	WL3239_hgla_Hypothal_NMR2185_mal_sub_AAGAGGCA_R2	82.6	82.6	121.5	86.8	51406
WL3240	ATAC-seq	NA	Hypothalamus	Subordinate	Male	WL3240_hgla_Hypothal_NMR2187_mal_sub_GTAGAGGA_R1	WL3240_hgla_Hypothal_NMR2187_mal_sub_GTAGAGGA_R2	64	64	77.6	60.1	24531
WL3247	ATAC-seq	NA	Hypothalamus	Exsubordinate Week 1	Female	WL3247_hgla_Hypothal_NMR2178_fem_exsub1_TTATGAAA_R1	WL3247_hgla_Hypothal_NMR2178_fem_exsub1_TTATGAAA_R2	68.9	68.9	101.9	74.6	33074
WL3248	ATAC-seq	NA	Hypothalamus	Exsubordinate Week 1	Female	WL3248_hgla_Hypothal_NMR2180_fem_exsub1_CTTGGGTC_R1	WL3248_hgla_Hypothal_NMR2180_fem_exsub1_CTTGGGTC_R2	77.6	77.6	95.5	67	29058
WL3249	ATAC-seq	NA	Hypothalamus	Exsubordinate Week 1	Female	WL3249_hgla_Hypothal_NMR2182_fem_exsub1_CCAAATAA_R1	WL3249_hgla_Hypothal_NMR2182_fem_exsub1_CCAAATAA_R2	64	64	96.5	70.9	44277
WL3250	ATAC-seq	NA	Hypothalamus	Subordinate	Female	WL3250_hgla_Hypothal_NMR2186_fem_sub_GCGTTAAA_R1	WL3250_hgla_Hypothal_NMR2186_fem_sub_GCGTTAAA_R2	105.7	105.7	150.9	109.9	65700
WL3251	ATAC-seq	NA	Hypothalamus	Subordinate	Female	WL3251_hgla_Hypothal_NMR2188_fem_sub_CATCCTGT_R1	WL3251_hgla_Hypothal_NMR2188_fem_sub_CATCCTGT_R2	88.3	88.3	132.1	96.3	51435
WL3252	ATAC-seq	NA	Hypothalamus	Subordinate	Female	WL3252_hgla_Hypothal_NMR2190_fem_sub_GGAGTAAG_R1	WL3252_hgla_Hypothal_NMR2190_fem_sub_GGAGTAAG_R2	83.7	83.7	123.2	91.5	39642
WL2917	ChIP-seq	H3K4me3	Hypothalamus	Subordinate	Female	WL2917_H3K4me3_hypothal_NA_04-745_hgla_NA_Bioruptor_TCAG1_paired_R1	WL2917_H3K4me3_hypothal_NA_04-745_hgla_NA_Bioruptor_TCAG1_paired_R2	49.8	49.8	96	80.7	23455
WL2918	ChIP-seq	Input	Hypothalamus	Subordinate	Female	WL2918_Input_hypothal_NA_none_hgla_NA_Bioruptor_TCAG1_paired_R1	WL2918_Input_hypothal_NA_none_hgla_NA_Bioruptor_TCAG1_paired_R2	35.4	35.4	67.5	59.5	NA
WL2923	ChIP-seq	H3K4me3	Hypothalamus	Subordinate	Female	WL2923_H3K4me3_hypothal_NA_04-745_hgla_NA_Bioruptor_TCAG1_paired_R1	WL2923_H3K4me3_hypothal_NA_04-745_hgla_NA_Bioruptor_TCAG1_paired_R2	36.8	36.8	71.2	61	21256
WL2924	ChIP-seq	Input	Hypothalamus	Subordinate	Female	WL2924_Input_hypothal_NA_none_hgla_NA_Bioruptor_TCAG1_paired_R1	WL2924_Input_hypothal_NA_none_hgla_NA_Bioruptor_TCAG1_paired_R2	36	36	68.4	59.7	NA
WL3006	ChIP-seq	H3K4me2	Hypothalamus	Subordinate	Female	WL3006_H3K4me2_hypothal_NA_07-030_hgla_NA_Bioruptor_TCAG1_paired_R1	WL3006_H3K4me2_hypothal_NA_07-030_hgla_NA_Bioruptor_TCAG1_paired_R2	103.6	103.6	200.6	160.2	114021
WL3007	ChIP-seq	H3K27Ac	Hypothalamus	Subordinate	Female	WL3007_H3K27Ac_hypothal_NA_39133_hgla_NA_Bioruptor_TCAG1_paired_R1	WL3007_H3K27Ac_hypothal_NA_39133_hgla_NA_Bioruptor_TCAG1_paired_R2	70.9	70.9	137.7	115.4	101895
WL3009	ChIP-seq	H3K4me2	Hypothalamus	Subordinate	Female	WL3009_H3K4me2_hypothal_NA_07-030_hgla_NA_Bioruptor_TCAG1_paired_R1	WL3009_H3K4me2_hypothal_NA_07-030_hgla_NA_Bioruptor_TCAG1_paired_R2	69.2	69.2	134	110.4	78506
WL3010	ChIP-seq	H3K27Ac	Hypothalamus	Subordinate	Female	WL3010_H3K27Ac_hypothal_NA_39133_hgla_NA_Bioruptor_TCAG1_paired_R1	WL3010_H3K27Ac_hypothal_NA_39133_hgla_NA_Bioruptor_TCAG1_paired_R2	80.3	80.3	155.9	127.5	114151
WL3012	ChIP-seq	Input	Hypothalamus	Subordinate	Female	WL3012_Input_hypothal_NA_none_hgla_NA_Bioruptor_TCAG1_paired_R1	WL3012_Input_hypothal_NA_none_hgla_NA_Bioruptor_TCAG1_paired_R2	83.7	83.7	159.5	130.5	NA
WL3013	ChIP-seq	Input	Hypothalamus	Subordinate	Female	WL3013_Input_hypothal_NA_none_hgla_NA_Bioruptor_TCAG1_paired_R1	WL3013_Input_hypothal_NA_none_hgla_NA_Bioruptor_TCAG1_paired_R2	69.5	69.5	132.6	110.6	NA
WL3024	ChIP-seq	H3K4me3	Hypothalamus	Subordinate	Male	WL3024_H3K4me3_hypothal_NA_04-745_hgla_NA_Bioruptor_TCAG1_paired_R1	WL3024_H3K4me3_hypothal_NA_04-745_hgla_NA_Bioruptor_TCAG1_paired_R2	74.5	74.5	142.4	118.3	26156
WL3025	ChIP-seq	H3K4me2	Hypothalamus	Subordinate	Male	WL3025_H3K4me2_hypothal_NA_07-030_hgla_NA_Bioruptor_TCAG1_paired_R1	WL3025_H3K4me2_hypothal_NA_07-030_hgla_NA_Bioruptor_TCAG1_paired_R2	143.4	143.4	274.2	228.7	64133
WL3026	ChIP-seq	H3K4me3	Hypothalamus	Subordinate	Male	WL3026_H3K4me3_hypothal_NA_04-745_hgla_NA_Bioruptor_TCAG1_paired_R1	WL3026_H3K4me3_hypothal_NA_04-745_hgla_NA_Bioruptor_TCAG1_paired_R2	78.8	78.8	150.9	124.7	29398
WL3027	ChIP-seq	H3K4me2	Hypothalamus	Subordinate	Male	WL3027_H3K4me2_hypothal_NA_07-030_hgla_NA_Bioruptor_TCAG1_paired_R1	WL3027_H3K4me2_hypothal_NA_07-030_hgla_NA_Bioruptor_TCAG1_paired_R2	101.7	101.7	194.2	166.5	42186
WL3028	ChIP-seq	Input	Hypothalamus	Subordinate	Male	WL3028_Input_hypothal_NA_none_hgla_NA_Bioruptor_TCAG1_paired_R1	WL3028_Input_hypothal_NA_none_hgla_NA_Bioruptor_TCAG1_paired_R2	91	91	173.9	148.8	NA
WL3029	ChIP-seq	Input	Hypothalamus	Subordinate	Male	WL3029_Input_hypothal_NA_none_hgla_NA_Bioruptor_TCAG1_paired_R1	WL3029_Input_hypothal_NA_none_hgla_NA_Bioruptor_TCAG1_paired_R2	76.5	76.5	146.4	122.8	NA
WL3030	ChIP-seq	CTCF	Whole Brain	Subordinate	Female	WL3030_CTCF_brain_NA_07729_hgla_NA_Bioruptor_TCAG1_paired_R1	WL3030_CTCF_brain_NA_07729_hgla_NA_Bioruptor_TCAG1_paired_R2	61.8	61.8	116.8	96	30736
WL3031	ChIP-seq	CTCF	Whole Brain	Subordinate	Female	WL3031_CTCF_brain_NA_07729_hgla_NA_Bioruptor_TCAG1_paired_R1	WL3031_CTCF_brain_NA_07729_hgla_NA_Bioruptor_TCAG1_paired_R2	65.1	65.1	123.9	102.5	30109
WL3032	ChIP-seq	Input	Whole Brain	Subordinate	Female	WL3032_Input_brain_NA_none_hgla_NA_Bioruptor_TCAG1_paired_R1	WL3032_Input_brain_NA_none_hgla_NA_Bioruptor_TCAG1_paired_R2	88.3	88.3	164.6	136.1	NA
WL3033	ChIP-seq	Input	Whole Brain	Subordinate	Female	WL3033_Input_brain_NA_none_hgla_NA_Bioruptor_TCAG1_paired_R1	WL3033_Input_brain_NA_none_hgla_NA_Bioruptor_TCAG1_paired_R2	75.7	75.7	141.7	120.6	NA
WL3312	ChIP-seq	H3K36me3	Hypothalamus	Subordinate	Female	WL3312_H3K36me3_hypothal_NA_ab9050_hgla_NA_Bioruptor_TCAG1_paired_R1	WL3312_H3K36me3_hypothal_NA_ab9050_hgla_NA_Bioruptor_TCAG1_paired_R2	96	96	187.5	131	123585
WL3313	ChIP-seq	H3K27me3	Hypothalamus	Subordinate	Female	WL3313_H3K27me3_hypothal_NA_07-449_hgla_NA_Bioruptor_TCAG1_paired_R1	WL3313_H3K27me3_hypothal_NA_07-449_hgla_NA_Bioruptor_TCAG1_paired_R2	76.9	76.9	141.9	103.5	148864
WL3314	ChIP-seq	H3K9me3	Hypothalamus	Subordinate	Female	WL3314_H3K9me3_hypothal_NA_ab8898_hgla_NA_Bioruptor_TCAG1_paired_R1	WL3314_H3K9me3_hypothal_NA_ab8898_hgla_NA_Bioruptor_TCAG1_paired_R2	81.7	81.7	148.1	106	181250
WL3315	ChIP-seq	H3K36me3	Hypothalamus	Subordinate	Female	WL3315_H3K36me3_hypothal_NA_ab9050_hgla_NA_Bioruptor_TCAG1_paired_R1	WL3315_H3K36me3_hypothal_NA_ab9050_hgla_NA_Bioruptor_TCAG1_paired_R2	84.2	84.2	163.9	119.7	127213
WL3316	ChIP-seq	H3K27me3	Hypothalamus	Subordinate	Female	WL3316_H3K27me3_hypothal_NA_07-449_hgla_NA_Bioruptor_TCAG1_paired_R1	WL3316_H3K27me3_hypothal_NA_07-449_hgla_NA_Bioruptor_TCAG1_paired_R2	58.1	58.1	107.1	83.7	134762
WL3317	ChIP-seq	H3K9me3	Hypothalamus	Subordinate	Female	WL3317_H3K9me3_hypothal_NA_ab8898_hgla_NA_Bioruptor_TCAG1_paired_R1	WL3317_H3K9me3_hypothal_NA_ab8898_hgla_NA_Bioruptor_TCAG1_paired_R2	85.2	85.2	154.2	112	191002
WL3318	ChIP-seq	Input	Hypothalamus	Subordinate	Female	WL3318_Input_hypothal_NA_none_hgla_NA_Bioruptor_TCAG1_paired_R1	WL3318_Input_hypothal_NA_none_hgla_NA_Bioruptor_TCAG1_paired_R2	69	69	131.2	104.7	NA
WL3319	ChIP-seq	Input	Hypothalamus	Subordinate	Female	WL3319_Input_hypothal_NA_none_hgla_NA_Bioruptor_TCAG1_paired_R1	WL3319_Input_hypothal_NA_none_hgla_NA_Bioruptor_TCAG1_paired_R2	83.9	83.9	159.7	121	NA
