## Supplementary File S3 for "An updated reference genome sequence and annotation reveals gene losses and gains underlying naked mole-rat biology"

#chr	start	end	geneID	distanceToTSS	GeneSymbol	TE_annotation	Gene_annotation
chr1	3475501	3476500	ENSHGLG00000039885	-13298	CYP19A1	no_repeat	Distal Intergenic
chr1	3480501	3481500	ENSHGLG00000039885	-8298	CYP19A1	no_repeat	Distal Intergenic
chr1	24711501	24712500	ENSHGLG00000019782	-15069	MIPOL1	DNA	Distal Intergenic
chr1	24716501	24717500	ENSHGLG00000019782	-20069	MIPOL1	LTR	Distal Intergenic
chr1	25278975	25279974	ENSHGLG00000048428	-6669	ENSHGLG00000048428	Simple_repeat	Distal Intergenic
chr1	25283975	25284974	ENSHGLG00000048428	-1669	ENSHGLG00000048428	no_repeat	Promoter
chr1	30797537	30798536	ENSHGLG00000002211	-30328	COCH	DNA	Distal Intergenic
chr1	30802537	30803536	ENSHGLG00000002211	-35328	COCH	DNA	Distal Intergenic
chr1	37434975	37435974	ENSHGLG00000004538	0	MDP1	LTR	Promoter
chr1	37439975	37440974	ENSHGLG00000002309	-2393	IRF9	no_repeat	Promoter
chr1	37514962	37515961	ENSHGLG00000002544	13355	RNF31	no_repeat	Distal Intergenic
chr1	37519962	37520961	ENSHGLG00000002544	8355	RNF31	Simple_repeat	Distal Intergenic
chr1	38380962	38381961	ENSHGLG00000040376	39405	PPP1R3E	Simple_repeat	Distal Intergenic
chr1	38385962	38386961	ENSHGLG00000040376	44405	PPP1R3E	SINE	Distal Intergenic
chr1	41122934	41123933	ENSHGLG00000003344	-33407	OXA1L	LTR	Distal Intergenic
chr1	41127962	41128961	ENSHGLG00000003344	-38435	OXA1L	DNA	Distal Intergenic
chr1	41203962	41204961	ENSHGLG00000047937	-5035	OLFR1298	LINE	Distal Intergenic
chr1	41208962	41209961	ENSHGLG00000047937	-35	OLFR1298	no_repeat	Promoter
chr1	54150962	54151961	ENSHGLG00000048976	15346	ENSHGLG00000048976	SINE	Distal Intergenic
chr1	54155962	54156961	ENSHGLG00000048976	20346	ENSHGLG00000048976	no_repeat	3' UTR
chr1	55955869	55956868	ENSHGLG00000033288	-91631	ENSHGLG00000033288	Simple_repeat	Distal Intergenic
chr1	55960869	55961868	ENSHGLG00000033288	-86631	ENSHGLG00000033288	LINE	Distal Intergenic
chr1	126154869	126155868	ENSHGLG00000047342	31334	ENSHGLG00000047342	LINE	Distal Intergenic
chr1	126159869	126160868	ENSHGLG00000047342	36334	ENSHGLG00000047342	LINE	Distal Intergenic
chr10	3575405	3576404	ENSHGLG00000001754	-6018	SORCS3	no_repeat	Distal Intergenic
chr10	3580405	3581404	ENSHGLG00000001754	-1018	SORCS3	Simple_repeat	Promoter
chr10	19875501	19876500	ENSHGLG00000048517	9013	ENSHGLG00000048517	SINE	Distal Intergenic
chr10	19880501	19881500	ENSHGLG00000048517	4013	ENSHGLG00000048517	LTR	Distal Intergenic
chr10	33864501	33865500	ENSHGLG00000042684	-17197	LOXL4	no_repeat	Distal Intergenic
chr10	33869501	33870500	ENSHGLG00000042684	-22197	LOXL4	Simple_repeat	Distal Intergenic
chr10	34817545	34818544	ENSHGLG00000012238	56842	R3HCC1L	LINE	Distal Intergenic
chr10	34822545	34823544	ENSHGLG00000012238	61842	R3HCC1L	LINE	Distal Intergenic
chr10	51052545	51053544	ENSHGLG00000001334	13963	ENSHGLG00000001334	DNA	Distal Intergenic
chr10	51057545	51058544	ENSHGLG00000001334	18963	ENSHGLG00000001334	LINE	Distal Intergenic
chr10	51917545	51918544	ENSHGLG00000043181	-2401	ENSHGLG00000043181	LINE	Promoter
chr10	51922545	51923544	ENSHGLG00000043181	-7401	ENSHGLG00000043181	LINE	Distal Intergenic
chr10	56754545	56755544	ENSHGLG00000044328	19258	ZFP365	DNA	Intron
chr10	56759545	56760544	ENSHGLG00000044328	24258	ZFP365	SINE	Intron
chr10	61998545	61999544	ENSHGLG00000035976	0	DNAJC12	no_repeat	Promoter
chr10	62003545	62004544	ENSHGLG00000035976	-4769	DNAJC12	LINE	Distal Intergenic
chr10	62947545	62948544	ENSHGLG00000047378	1786	ENSHGLG00000047378	no_repeat	Promoter
chr10	62952545	62953544	ENSHGLG00000047378	6786	ENSHGLG00000047378	SINE	Distal Intergenic
chr10	73663449	73664448	ENSHGLG00000048125	-7051	ENSHGLG00000048125	LTR	Distal Intergenic
chr10	73668449	73669448	ENSHGLG00000048125	-2051	ENSHGLG00000048125	no_repeat	Promoter
chr10	75927449	75928448	ENSHGLG00000049441	0	PTK7	SINE	Promoter
chr10	75932449	75933448	ENSHGLG00000049441	-4501	PTK7	no_repeat	Distal Intergenic
chr10	82897449	82898448	ENSHGLG00000049061	5910	LY6G6E	no_repeat	Distal Intergenic
chr10	82902449	82903448	ENSHGLG00000049061	910	LY6G6E	no_repeat	Promoter
chr10	83902449	83903448	ENSHGLG00000043017	2418	ENSHGLG00000043017	LINE	Promoter
chr10	83907449	83908448	ENSHGLG00000035693	1465	LY6G6F	no_repeat	Promoter
chr11	1001407	1002406	ENSHGLG00000047345	-322611	ENSHGLG00000047345	LINE	Distal Intergenic
chr11	1006407	1007406	ENSHGLG00000047345	-317611	ENSHGLG00000047345	LINE	Distal Intergenic
chr11	14930407	14931406	ENSHGLG00000043555	0	ENSHGLG00000043555	no_repeat	Promoter
chr11	14935407	14936406	ENSHGLG00000049546	-122	ENSHGLG00000049546	no_repeat	Promoter
chr11	15052407	15053406	ENSHGLG00000047410	-20992	ENSHGLG00000047410	no_repeat	Distal Intergenic
chr11	15057545	15058544	ENSHGLG00000047410	-15854	ENSHGLG00000047410	LINE	Distal Intergenic
chr11	15707407	15708406	ENSHGLG00000050963	7531	ENSHGLG00000050963	SINE	Distal Intergenic
chr11	15712407	15713406	ENSHGLG00000050963	2531	ENSHGLG00000050963	Simple_repeat	Promoter
chr11	17387407	17388406	ENSHGLG00000019576	-46984	N4BP1	no_repeat	Distal Intergenic
chr11	17392499	17393498	ENSHGLG00000019576	-41892	N4BP1	SINE	Distal Intergenic
chr11	27964407	27965406	ENSHGLG00000042135	-2042	PRKAR2A	no_repeat	Promoter
chr11	27969407	27970406	ENSHGLG00000012140	-3076	ARIH2	LINE	Distal Intergenic
chr11	31213407	31214406	ENSHGLG00000021716	-31046	RF00156	LINE	Distal Intergenic
chr11	31218407	31219406	ENSHGLG00000021716	-36046	RF00156	LINE	Distal Intergenic
chr11	45091407	45092406	ENSHGLG00000018200	-10284	SLC9A9	no_repeat	Distal Intergenic
chr11	45096407	45097406	ENSHGLG00000018200	-15284	SLC9A9	LTR	Distal Intergenic
chr12	33850501	33851500	ENSHGLG00000003306	0	PCDH8	Simple_repeat	Promoter
chr12	33855501	33856500	ENSHGLG00000003306	-4853	PCDH8	Simple_repeat	Distal Intergenic
chr12	77576501	77577500	ENSHGLG00000042502	-7256	ENSHGLG00000042502	no_repeat	Distal Intergenic
chr12	77581501	77582500	ENSHGLG00000042502	-2256	ENSHGLG00000042502	no_repeat	Promoter
chr12	77802969	77803968	ENSHGLG00000048781	-4292	ENSHGLG00000048781	no_repeat	Exon
chr12	77807969	77808968	ENSHGLG00000048781	-9292	ENSHGLG00000048781	SINE	Distal Intergenic
chr12	85069969	85070968	ENSHGLG00000047551	307004	ENSHGLG00000047551	no_repeat	Intron
chr12	85074969	85075968	ENSHGLG00000047551	302004	ENSHGLG00000047551	no_repeat	Intron
chr12	85434969	85435968	ENSHGLG00000000718	-17197	LIG4	no_repeat	Distal Intergenic
chr12	85439969	85440968	ENSHGLG00000000718	-22197	LIG4	LTR	Distal Intergenic
chr12	85790969	85791968	ENSHGLG00000049031	-4501	MYO16	SINE	Distal Intergenic
chr12	85795969	85796968	ENSHGLG00000049031	0	MYO16	no_repeat	Promoter
chr12	88074579	88075578	ENSHGLG00000002103	-9164	MCF2L	no_repeat	Distal Intergenic
chr12	88079579	88080578	ENSHGLG00000002103	-4164	MCF2L	no_repeat	Distal Intergenic
chr13	685704	686703	ENSHGLG00000011717	0	NDOR1	no_repeat	Promoter
chr13	690704	691703	ENSHGLG00000020656	0	TMEM203	no_repeat	Promoter
chr13	53118704	53119703	ENSHGLG00000040105	-15958	ENSHGLG00000040105	SINE	Distal Intergenic
chr13	53123704	53124703	ENSHGLG00000040105	-10958	ENSHGLG00000040105	LINE	Distal Intergenic
chr13	87366704	87367703	ENSHGLG00000019843	42403	ENSHGLG00000019843	Simple_repeat	Distal Intergenic
chr13	87371704	87372703	ENSHGLG00000019843	47403	ENSHGLG00000019843	no_repeat	Distal Intergenic
chr14	6664501	6665500	ENSHGLG00000006368	-39538	TFAP2C	SINE	Distal Intergenic
chr14	6669501	6670500	ENSHGLG00000016990	41347	CASS4	SINE	Distal Intergenic
chr14	18795501	18796500	ENSHGLG00000024061	26038	RF00015	no_repeat	Distal Intergenic
chr14	18800501	18801500	ENSHGLG00000024061	21038	RF00015	LTR	Distal Intergenic
chr14	19852324	19853323	ENSHGLG00000035803	-15693	ENSHGLG00000035803	no_repeat	Distal Intergenic
chr14	19857324	19858323	ENSHGLG00000035803	-20693	ENSHGLG00000035803	no_repeat	Distal Intergenic
chr14	20775153	20776152	ENSHGLG00000000234	-39603	ENSHGLG00000000234	no_repeat	Distal Intergenic
chr14	20780153	20781152	ENSHGLG00000000234	-44603	ENSHGLG00000000234	DNA	Distal Intergenic
chr14	21147153	21148152	ENSHGLG00000000234	-411603	ENSHGLG00000000234	LINE	Distal Intergenic
chr14	21152153	21153152	ENSHGLG00000000234	-416603	ENSHGLG00000000234	no_repeat	Distal Intergenic
chr14	27632793	27633792	ENSHGLG00000018086	14889	BPIFB6	LTR	Distal Intergenic
chr14	27637793	27638792	ENSHGLG00000018086	9889	BPIFB6	no_repeat	Exon
chr14	27839793	27840792	ENSHGLG00000045339	4467	RF00004	SINE	Distal Intergenic
chr14	27844793	27845792	ENSHGLG00000045339	9467	RF00004	LINE	Distal Intergenic
chr14	27923207	27924206	ENSHGLG00000039662	14083	4930404H24RIK	no_repeat	Distal Intergenic
chr14	27928260	27929259	ENSHGLG00000039662	9030	4930404H24RIK	SINE	Distal Intergenic
chr14	30096207	30097206	ENSHGLG00000018096	56812	RSPO4	LTR	Distal Intergenic
chr14	30101207	30102206	ENSHGLG00000018096	51812	RSPO4	no_repeat	Distal Intergenic
chr14	34760567	34761566	ENSHGLG00000032513	14821	ENSHGLG00000032513	LINE	Distal Intergenic
chr14	34765567	34766566	ENSHGLG00000032513	19821	ENSHGLG00000032513	LINE	Distal Intergenic
chr14	34831567	34832566	ENSHGLG00000032513	85821	ENSHGLG00000032513	LINE	Distal Intergenic
chr14	34836567	34837566	ENSHGLG00000032513	90821	ENSHGLG00000032513	no_repeat	Distal Intergenic
chr14	38973567	38974566	ENSHGLG00000049768	34249	MKKS	DNA	Distal Intergenic
chr14	38978567	38979566	ENSHGLG00000049768	29249	MKKS	no_repeat	Distal Intergenic
chr14	41024207	41025206	ENSHGLG00000045209	-176143	RF00004	LINE	Distal Intergenic
chr14	41029207	41030206	ENSHGLG00000045209	-171143	RF00004	LINE	Distal Intergenic
chr14	47892847	47893846	ENSHGLG00000013572	-44601	CFAP61	LINE	Distal Intergenic
chr14	47897847	47898846	ENSHGLG00000013572	-39601	CFAP61	LINE	Distal Intergenic
chr14	50399847	50400846	ENSHGLG00000037326	-4673	ENSHGLG00000037326	SINE	Distal Intergenic
chr14	50404847	50405846	ENSHGLG00000037326	0	ENSHGLG00000037326	LTR	Promoter
chr14	52474847	52475846	ENSHGLG00000044601	-26540	ARNT2	no_repeat	Distal Intergenic
chr14	52479847	52480846	ENSHGLG00000044601	-21540	ARNT2	no_repeat	Distal Intergenic
chr14	62903847	62904846	ENSHGLG00000043737	-14378	RGMA	no_repeat	Distal Intergenic
chr14	62908847	62909846	ENSHGLG00000043737	-19378	RGMA	no_repeat	Distal Intergenic
chr14	67407847	67408846	ENSHGLG00000040661	86008	ENSHGLG00000040661	LINE	Distal Intergenic
chr14	67412847	67413846	ENSHGLG00000040661	81008	ENSHGLG00000040661	no_repeat	Distal Intergenic
chr14	76536847	76537846	ENSHGLG00000034785	-4501	ENSHGLG00000034785	SINE	Distal Intergenic
chr14	76541847	76542846	ENSHGLG00000034785	0	ENSHGLG00000034785	LINE	Promoter
chr15	1365501	1366500	ENSHGLG00000034580	-2831	ZFAND4	LINE	Promoter
chr15	1370501	1371500	ENSHGLG00000034580	-7831	ZFAND4	LINE	Distal Intergenic
chr15	2373914	2374913	ENSHGLG00000032863	23842	ENSHGLG00000032863	LINE	Distal Intergenic
chr15	2378914	2379913	ENSHGLG00000032863	28842	ENSHGLG00000032863	LINE	Distal Intergenic
chr15	16302688	16303687	ENSHGLG00000004377	320567	ENSHGLG00000004377	LINE	Distal Intergenic
chr15	16307688	16308687	ENSHGLG00000004377	315567	ENSHGLG00000004377	LINE	Distal Intergenic
chr15	18683688	18684687	ENSHGLG00000035273	-33175	ENSHGLG00000035273	no_repeat	Distal Intergenic
chr15	18688688	18689687	ENSHGLG00000035273	-38175	ENSHGLG00000035273	no_repeat	Distal Intergenic
chr15	19937688	19938687	ENSHGLG00000040982	636401	ENSHGLG00000040982	SINE	Distal Intergenic
chr15	19942688	19943687	ENSHGLG00000040982	631401	ENSHGLG00000040982	no_repeat	Distal Intergenic
chr15	28867914	28868913	ENSHGLG00000039959	10185	RXFP3	no_repeat	Distal Intergenic
chr15	28872914	28873913	ENSHGLG00000039959	15185	RXFP3	no_repeat	Distal Intergenic
chr15	58649914	58650913	ENSHGLG00000001390	-22071	CCNB1	SINE	Distal Intergenic
chr15	58654914	58655913	ENSHGLG00000001390	-17071	CCNB1	DNA	Distal Intergenic
chr15	61132914	61133913	ENSHGLG00000001304	-8742	BTF3	no_repeat	Distal Intergenic
chr15	61137914	61138913	ENSHGLG00000001304	-3742	BTF3	SINE	Distal Intergenic
chr15	63585914	63586913	ENSHGLG00000032974	-9037	ENSHGLG00000032974	LINE	Distal Intergenic
chr15	63590914	63591913	ENSHGLG00000032974	-4037	ENSHGLG00000032974	SINE	Distal Intergenic
chr15	68059140	68060139	ENSHGLG00000020952	5057	RPL12	no_repeat	Distal Intergenic
chr15	68064140	68065139	ENSHGLG00000020952	10057	RPL12	LINE	Distal Intergenic
chr15	68488140	68489139	ENSHGLG00000037791	-44894	DUXB	LINE	Distal Intergenic
chr15	68493140	68494139	ENSHGLG00000037791	-39894	DUXB	LINE	Distal Intergenic
chr15	74222914	74223913	ENSHGLG00000045643	12275	LDB3	Unknown	Distal Intergenic
chr15	74227914	74228913	ENSHGLG00000045643	17275	LDB3	no_repeat	Distal Intergenic
chr16	10631501	10632500	ENSHGLG00000041433	-225	ENSHGLG00000041433	SINE	Promoter
chr16	10636501	10637500	ENSHGLG00000041433	-5225	ENSHGLG00000041433	no_repeat	Distal Intergenic
chr16	19131792	19132791	ENSHGLG00000001320	77539	NTS	Simple_repeat	Distal Intergenic
chr16	19136792	19137791	ENSHGLG00000001320	72539	NTS	SINE	Distal Intergenic
chr16	48575501	48576500	ENSHGLG00000049824	15052	ENSHGLG00000049824	SINE	Distal Intergenic
chr16	48580501	48581500	ENSHGLG00000021385	-12730	ENSHGLG00000021385	Unknown	Distal Intergenic
chr16	51625501	51626500	ENSHGLG00000001966	-30314	PPFIBP1	no_repeat	Distal Intergenic
chr16	51630501	51631500	ENSHGLG00000001966	-25314	PPFIBP1	LTR	Distal Intergenic
chr16	68588501	68589500	ENSHGLG00000020517	-14097	ENSHGLG00000020517	no_repeat	Distal Intergenic
chr16	68593501	68594500	ENSHGLG00000020517	-9097	ENSHGLG00000020517	LINE	Distal Intergenic
chr17	34212501	34213500	ENSHGLG00000005743	71558	ENSHGLG00000005743	no_repeat	Distal Intergenic
chr17	34217501	34218500	ENSHGLG00000005743	76558	ENSHGLG00000005743	LINE	Distal Intergenic
chr17	48140501	48141500	ENSHGLG00000047566	37314	DYNLL2	LTR	Distal Intergenic
chr17	48145501	48146500	ENSHGLG00000047566	32314	DYNLL2	LINE	Distal Intergenic
chr18	243820	244819	ENSHGLG00000037787	-19702	TXNL4A	LTR	Distal Intergenic
chr18	248820	249819	ENSHGLG00000037787	-24702	TXNL4A	LINE	Distal Intergenic
chr18	17861359	17862358	ENSHGLG00000050355	-31290	SERPINB5	SINE	Distal Intergenic
chr18	17866359	17867358	ENSHGLG00000001894	-35117	VPS4B	LINE	Distal Intergenic
chr18	26560820	26561819	ENSHGLG00000047458	1365	ENSHGLG00000047458	Simple_repeat	Promoter
chr18	26565820	26566819	ENSHGLG00000047458	6365	ENSHGLG00000047458	Low_complexity	Distal Intergenic
chr18	26690804	26691803	ENSHGLG00000040601	-14060	ENSHGLG00000040601	LINE	Distal Intergenic
chr18	26695820	26696819	ENSHGLG00000040601	-19076	ENSHGLG00000040601	no_repeat	Distal Intergenic
chr18	31319820	31320819	ENSHGLG00000021581	6671	RF00283	no_repeat	Distal Intergenic
chr18	31324820	31325819	ENSHGLG00000021581	1671	RF00283	SINE	Promoter
chr18	34804359	34805358	ENSHGLG00000036850	-431	HAUS1	no_repeat	Promoter
chr18	34809359	34810358	ENSHGLG00000009522	-4364	ATP5A1	SINE	Intron
chr18	44556359	44557358	ENSHGLG00000038453	-7564	C18ORF21	LINE	Distal Intergenic
chr18	44561359	44562358	ENSHGLG00000038453	-12564	C18ORF21	LINE	Distal Intergenic
chr19	341228	342227	ENSHGLG00000040201	-6602	ENSHGLG00000040201	SINE	Distal Intergenic
chr19	346228	347227	ENSHGLG00000040201	-11602	ENSHGLG00000040201	SINE	Distal Intergenic
chr19	2828228	2829227	ENSHGLG00000034978	-10601	S100A7A	no_repeat	Distal Intergenic
chr19	2833228	2834227	ENSHGLG00000034978	-5601	S100A7A	SINE	Distal Intergenic
chr19	4596683	4597682	ENSHGLG00000042798	4596	ENSHGLG00000042798	no_repeat	Distal Intergenic
chr19	4602228	4603227	ENSHGLG00000017449	-1684	SELENBP1	SINE	Promoter
chr19	5225171	5226170	ENSHGLG00000038892	-8951	CTSS	no_repeat	Distal Intergenic
chr19	5230228	5231227	ENSHGLG00000038892	-3894	CTSS	LINE	Distal Intergenic
chr19	19155276	19156275	ENSHGLG00000004961	-65849	SYT2	Low_complexity	Intron
chr19	19160276	19161275	ENSHGLG00000004961	-70849	SYT2	SINE	Intron
chr19	25908228	25909227	ENSHGLG00000041802	0	ENSHGLG00000041802	no_repeat	Promoter
chr19	25913228	25914227	ENSHGLG00000045438	3266	ENSHGLG00000045438	LTR	Distal Intergenic
chr19	29039228	29040227	ENSHGLG00000049269	-88999	DPYD	no_repeat	Distal Intergenic
chr19	29044228	29045227	ENSHGLG00000049269	-83999	DPYD	LINE	Distal Intergenic
chr19	29313228	29314227	ENSHGLG00000049269	184002	DPYD	LINE	Distal Intergenic
chr19	29318228	29319227	ENSHGLG00000049269	189002	DPYD	LINE	Distal Intergenic
chr19	31802276	31803275	ENSHGLG00000008610	13558	ALG14	SINE	Intron
chr19	31807276	31808275	ENSHGLG00000008610	18558	ALG14	SINE	Intron
chr19	33835228	33836227	ENSHGLG00000045561	-14688	SERPIND1	LINE	Distal Intergenic
chr19	33840228	33841227	ENSHGLG00000045561	-9688	SERPIND1	DNA	Distal Intergenic
chr19	41651276	41652275	ENSHGLG00000032873	5275	ENSHGLG00000032873	LINE	Intron
chr19	41656276	41657275	ENSHGLG00000032873	10275	ENSHGLG00000032873	no_repeat	Intron
chr19	47892276	47893275	ENSHGLG00000042164	-77714	SRARP	no_repeat	Distal Intergenic
chr19	47897276	47898275	ENSHGLG00000042164	-72714	SRARP	SINE	Distal Intergenic
chr19	50375276	50376275	ENSHGLG00000004276	63423	LHX8	LTR	Intron
chr19	50380276	50381275	ENSHGLG00000004276	58423	LHX8	no_repeat	Intron
chr19	57635276	57636275	ENSHGLG00000015509	-31157	PDE4B	no_repeat	Distal Intergenic
chr19	57640276	57641275	ENSHGLG00000015509	-36157	PDE4B	LINE	Distal Intergenic
chr19	60913276	60914275	ENSHGLG00000024435	32419	RF00026	no_repeat	Distal Intergenic
chr19	60918276	60919275	ENSHGLG00000024435	37419	RF00026	no_repeat	Distal Intergenic
chr2	14353501	14354500	ENSHGLG00000042581	11418	ENSHGLG00000042581	no_repeat	Distal Intergenic
chr2	14358501	14359500	ENSHGLG00000042581	6418	ENSHGLG00000042581	Simple_repeat	Distal Intergenic
chr2	15249126	15250125	ENSHGLG00000043786	-46926	ENSHGLG00000043786	SINE	Distal Intergenic
chr2	15254126	15255125	ENSHGLG00000043786	-41926	ENSHGLG00000043786	LINE	Distal Intergenic
chr2	32070126	32071125	ENSHGLG00000033405	-26893	VOPP1	LINE	Distal Intergenic
chr2	32075126	32076125	ENSHGLG00000033405	-31893	VOPP1	no_repeat	Distal Intergenic
chr2	35316126	35317125	ENSHGLG00000006692	-8301	ENSHGLG00000006692	LINE	Distal Intergenic
chr2	35321126	35322125	ENSHGLG00000006692	-3301	ENSHGLG00000006692	no_repeat	Distal Intergenic
chr2	39231126	39232125	ENSHGLG00000040876	-48923	ENSHGLG00000040876	SINE	Distal Intergenic
chr2	39236126	39237125	ENSHGLG00000040876	-53923	ENSHGLG00000040876	Unknown	Distal Intergenic
chr2	42891126	42892125	ENSHGLG00000037804	-5654	BNIP3	LINE	Distal Intergenic
chr2	42896126	42897125	ENSHGLG00000037804	-654	BNIP3	no_repeat	Promoter
chr2	48144126	48145125	ENSHGLG00000020582	6299	OR5AR1	no_repeat	Distal Intergenic
chr2	48149354	48150353	ENSHGLG00000020582	1071	OR5AR1	no_repeat	Promoter
chr2	48936126	48937125	ENSHGLG00000041206	45850	ENSHGLG00000041206	Simple_repeat	Distal Intergenic
chr2	48941126	48942125	ENSHGLG00000041206	50850	ENSHGLG00000041206	LINE	Distal Intergenic
chr2	58767126	58768125	ENSHGLG00000041683	8717	ENSHGLG00000041683	LTR	Distal Intergenic
chr2	58772126	58773125	ENSHGLG00000041683	3717	ENSHGLG00000041683	LINE	Distal Intergenic
chr2	59620126	59621125	ENSHGLG00000006004	-125404	ENSHGLG00000006004	LINE	Distal Intergenic
chr2	59625126	59626125	ENSHGLG00000006004	-130404	ENSHGLG00000006004	LTR	Distal Intergenic
chr2	106298126	106299125	ENSHGLG00000006662	-40738	SERAC1	no_repeat	Distal Intergenic
chr2	106303126	106304125	ENSHGLG00000040765	-38868	ENSHGLG00000040765	LINE	Distal Intergenic
chr2	107603126	107604125	ENSHGLG00000045857	-20895	TAAR3	no_repeat	Distal Intergenic
chr2	107608126	107609125	ENSHGLG00000045857	-15895	TAAR3	no_repeat	Distal Intergenic
chr2	107662126	107663125	ENSHGLG00000000720	-12487	TAAR7D	LINE	Distal Intergenic
chr2	107667126	107668125	ENSHGLG00000000720	-17487	TAAR7D	LINE	Distal Intergenic
chr2	108319126	108320125	ENSHGLG00000009582	-667	RPS12	Simple_repeat	Promoter
chr2	108324126	108325125	ENSHGLG00000009582	-5667	RPS12	Simple_repeat	Distal Intergenic
chr2	121348126	121349125	ENSHGLG00000045719	-68671	ENSHGLG00000045719	LTR	Distal Intergenic
chr2	121348126	121349125	ENSHGLG00000045719	-68671	ENSHGLG00000045719	LTR	Distal Intergenic
chr20	4473686	4474685	ENSHGLG00000045796	0	SSRP1	no_repeat	Promoter
chr20	4479028	4480027	ENSHGLG00000045796	-5172	SSRP1	no_repeat	Distal Intergenic
chr20	8473871	8474870	ENSHGLG00000038770	-68985	ENSHGLG00000038770	LINE	Distal Intergenic
chr20	8478871	8479870	ENSHGLG00000038770	-63985	ENSHGLG00000038770	SINE	Distal Intergenic
chr20	9597871	9598870	ENSHGLG00000047526	249605	ENSHGLG00000047526	no_repeat	Distal Intergenic
chr20	9603366	9604365	ENSHGLG00000047526	255100	ENSHGLG00000047526	no_repeat	Distal Intergenic
chr20	15420501	15421500	ENSHGLG00000011767	-39347	CD44	LTR	Distal Intergenic
chr20	15425501	15426500	ENSHGLG00000011767	-44347	CD44	LINE	Distal Intergenic
chr20	16628871	16629870	ENSHGLG00000047281	16257	RF00004	LINE	Distal Intergenic
chr20	16634231	16635230	ENSHGLG00000047281	10897	RF00004	no_repeat	Distal Intergenic
chr20	20526871	20527870	ENSHGLG00000041285	0	LTO1	scRNA	Promoter
chr20	20531871	20532870	ENSHGLG00000041285	4579	LTO1	SINE	5' UTR
chr20	26269871	26270870	ENSHGLG00000044815	142491	AOPEP	DNA	Intron
chr20	26274871	26275870	ENSHGLG00000044815	147491	AOPEP	no_repeat	Intron
chr20	28739871	28740870	ENSHGLG00000045680	48769	ENSHGLG00000045680	DNA	Intron
chr20	28744871	28745870	ENSHGLG00000045680	53769	ENSHGLG00000045680	no_repeat	Intron
chr20	35728501	35729500	ENSHGLG00000049438	-20395	ENSHGLG00000049438	LINE	Distal Intergenic
chr20	35733501	35734500	ENSHGLG00000049438	-15395	ENSHGLG00000049438	LINE	Distal Intergenic
chr20	36717418	36718417	ENSHGLG00000016052	-291	LMBRD1	DNA	Promoter
chr20	36722418	36723417	ENSHGLG00000001615	-4441	COL19A1	LTR	Distal Intergenic
chr20	50769603	50770602	ENSHGLG00000018651	-6146	CUL1	Low_complexity	Distal Intergenic
chr20	50774603	50775602	ENSHGLG00000018651	-1146	CUL1	LINE	Promoter
chr20	54830603	54831602	ENSHGLG00000010566	-4501	DPP6	LINE	Distal Intergenic
chr20	54835603	54836602	ENSHGLG00000010566	0	DPP6	no_repeat	Promoter
chr21	169760	170759	ENSHGLG00000047955	-5767	ENSHGLG00000047955	LINE	Distal Intergenic
chr21	174760	175759	ENSHGLG00000047955	-10767	ENSHGLG00000047955	DNA	Distal Intergenic
chr21	3467501	3468500	ENSHGLG00000033045	-140662	ENSHGLG00000033045	LINE	Distal Intergenic
chr21	3472501	3473500	ENSHGLG00000033045	-145662	ENSHGLG00000033045	LINE	Distal Intergenic
chr21	4621457	4622456	ENSHGLG00000032321	-280990	UBE2N	LINE	Distal Intergenic
chr21	4626457	4627456	ENSHGLG00000032321	-275990	UBE2N	LTR	Distal Intergenic
chr21	8249457	8250456	ENSHGLG00000033365	-752	EIF4A1	no_repeat	Promoter
chr21	8254457	8255456	ENSHGLG00000033365	-5752	EIF4A1	Simple_repeat	Exon
chr21	13486716	13487715	ENSHGLG00000035384	-3291	HIC1	SINE	Distal Intergenic
chr21	13491716	13492715	ENSHGLG00000042324	4933	OVCA2	no_repeat	Distal Intergenic
chr21	18173716	18174715	ENSHGLG00000032665	14578	ENSHGLG00000032665	LTR	3' UTR
chr21	18179195	18180194	ENSHGLG00000032665	20057	ENSHGLG00000032665	no_repeat	Distal Intergenic
chr21	19060716	19061715	ENSHGLG00000001028	-6749	CRLF3	SINE	Distal Intergenic
chr21	19065716	19066715	ENSHGLG00000009908	-5253	ATAD5	LTR	Distal Intergenic
chr21	22403716	22404715	ENSHGLG00000042801	-789	ENSHGLG00000042801	no_repeat	Promoter
chr21	22408716	22409715	ENSHGLG00000042801	-5789	ENSHGLG00000042801	SINE	Distal Intergenic
chr21	26935716	26936715	ENSHGLG00000045253	7734	CCL3L1	no_repeat	Distal Intergenic
chr21	26940716	26941715	ENSHGLG00000045253	12734	CCL3L1	SINE	Distal Intergenic
chr21	32706716	32707715	ENSHGLG00000049611	-14041	ENSHGLG00000049611	DNA	Distal Intergenic
chr21	32711716	32712715	ENSHGLG00000049611	-9041	ENSHGLG00000049611	LINE	Distal Intergenic
chr21	39645716	39646715	ENSHGLG00000038409	24276	ENSHGLG00000038409	LINE	Exon
chr21	39650716	39651715	ENSHGLG00000038409	29276	ENSHGLG00000038409	LINE	Distal Intergenic
chr21	47218716	47219715	ENSHGLG00000038330	-9425	RPL38	no_repeat	Distal Intergenic
chr21	47223716	47224715	ENSHGLG00000038330	-14425	RPL38	no_repeat	Distal Intergenic
chr21	54880457	54881456	ENSHGLG00000000655	4571	PSMD12	SINE	Intron
chr21	54885457	54886456	ENSHGLG00000000655	0	PSMD12	SINE	Promoter
chr21	55997716	55998715	ENSHGLG00000049614	0	ENSHGLG00000049614	no_repeat	Promoter
chr21	56002716	56003715	ENSHGLG00000049614	-4501	ENSHGLG00000049614	SINE	Distal Intergenic
chr21	57745457	57746456	ENSHGLG00000030360	12822	ENSHGLG00000030360	LTR	Distal Intergenic
chr21	57750457	57751456	ENSHGLG00000030360	7822	ENSHGLG00000030360	LINE	Distal Intergenic
chr21	58976457	58977456	ENSHGLG00000040453	-4828	ENSHGLG00000040453	no_repeat	Distal Intergenic
chr21	58981457	58982456	ENSHGLG00000040453	0	ENSHGLG00000040453	LINE	Promoter
chr22	509629	510628	ENSHGLG00000000947	-4501	ENSHGLG00000000947	no_repeat	Downstream
chr22	514629	515628	ENSHGLG00000000947	0	ENSHGLG00000000947	no_repeat	Promoter
chr22	23620629	23621628	ENSHGLG00000018371	-11989	STMN2	no_repeat	Distal Intergenic
chr22	23625629	23626628	ENSHGLG00000018371	-6989	STMN2	LTR	Distal Intergenic
chr22	28906629	28907628	ENSHGLG00000008038	-7630	CA1	no_repeat	3' UTR
chr22	28911629	28912628	ENSHGLG00000005638	-11349	CA2	DNA	Distal Intergenic
chr22	33859629	33860628	ENSHGLG00000013974	28062	C8ORF88	no_repeat	Distal Intergenic
chr22	33864629	33865628	ENSHGLG00000013974	23062	C8ORF88	SINE	Distal Intergenic
chr22	37425629	37426628	ENSHGLG00000038609	1411	ENSHGLG00000038609	no_repeat	Promoter
chr22	37430629	37431628	ENSHGLG00000038609	6411	ENSHGLG00000038609	SINE	Intron
chr22	39528629	39529628	ENSHGLG00000021132	-32436	ENSHGLG00000021132	no_repeat	Distal Intergenic
chr22	39533629	39534628	ENSHGLG00000021132	-37436	ENSHGLG00000021132	LINE	Distal Intergenic
chr22	42181629	42182628	ENSHGLG00000004526	9770	ANKRD46	LINE	Intron
chr22	42186629	42187628	ENSHGLG00000004526	4770	ANKRD46	LINE	Intron
chr22	43106629	43107628	ENSHGLG00000034595	2876	LRRC37A2	no_repeat	Promoter
chr22	43111629	43112628	ENSHGLG00000034595	7876	LRRC37A2	no_repeat	Intron
chr22	53147629	53148628	ENSHGLG00000047826	-112893	ENSHGLG00000047826	no_repeat	Distal Intergenic
chr22	53152629	53153628	ENSHGLG00000047826	-107893	ENSHGLG00000047826	DNA	Distal Intergenic
chr23	14430976	14431975	ENSHGLG00000015712	-3583	BMERB1	LINE	Distal Intergenic
chr23	14435976	14436975	ENSHGLG00000015712	-8583	BMERB1	no_repeat	Distal Intergenic
chr23	15311800	15312799	ENSHGLG00000050127	-5731	EMP2	DNA	Distal Intergenic
chr23	15316800	15317799	ENSHGLG00000050127	-731	EMP2	no_repeat	Promoter
chr23	20537325	20538324	ENSHGLG00000010731	-15472	ANKS3	SINE	Distal Intergenic
chr23	20542325	20543324	ENSHGLG00000010731	-10472	ANKS3	Simple_repeat	Distal Intergenic
chr23	25326325	25327324	ENSHGLG00000033418	-29735	SERPIND1	SINE	Distal Intergenic
chr23	25331327	25332326	ENSHGLG00000033418	-24733	SERPIND1	SINE	Distal Intergenic
chr23	27584983	27585982	ENSHGLG00000049974	2712	ENSHGLG00000049974	no_repeat	Promoter
chr23	27590325	27591324	ENSHGLG00000042610	-943	ENSHGLG00000042610	no_repeat	Promoter
chr23	32830850	32831849	ENSHGLG00000034862	12610	ENSHGLG00000034862	SINE	Intron
chr23	32835850	32836849	ENSHGLG00000034862	7610	ENSHGLG00000034862	LTR	Intron
chr23	35711850	35712849	ENSHGLG00000037847	-2652	GUCD1	SINE	Promoter
chr23	35716850	35717849	ENSHGLG00000037847	-7652	GUCD1	no_repeat	5' UTR
chr23	39873850	39874849	ENSHGLG00000049126	17836	RF00004	LINE	Intron
chr23	39878850	39879849	ENSHGLG00000049126	12836	RF00004	LTR	Intron
chr23	44420850	44421849	ENSHGLG00000010899	-7861	RBM19	LINE	Distal Intergenic
chr23	44425850	44426849	ENSHGLG00000010899	-2861	RBM19	no_repeat	Promoter
chr23	49699850	49700849	ENSHGLG00000014151	-8470	TMEM132B	SINE	Distal Intergenic
chr23	49704850	49705849	ENSHGLG00000014151	-3470	TMEM132B	SINE	Distal Intergenic
chr24	8206501	8207500	ENSHGLG00000035209	6017	ENSHGLG00000035209	SINE	Distal Intergenic
chr24	8211501	8212500	ENSHGLG00000035209	1017	ENSHGLG00000035209	LTR	Promoter
chr24	11289444	11290443	ENSHGLG00000041745	72768	CATSPERE	LINE	Intron
chr24	11294444	11295443	ENSHGLG00000041745	77768	CATSPERE	LINE	Intron
chr24	14034501	14035500	ENSHGLG00000004988	-11141	COQ8A	no_repeat	Distal Intergenic
chr24	14039501	14040500	ENSHGLG00000004988	-16141	COQ8A	LINE	Distal Intergenic
chr24	16330444	16331443	ENSHGLG00000050438	-921	NSL1	SINE	Promoter
chr24	16335444	16336443	ENSHGLG00000011737	-815	ENSHGLG00000011737	no_repeat	Promoter
chr24	18921501	18922500	ENSHGLG00000043037	-102604	RABGAP1L	no_repeat	Intron
chr24	18926501	18927500	ENSHGLG00000043037	-97604	RABGAP1L	LINE	Intron
chr24	19205501	19206500	ENSHGLG00000005689	0	MRPS14	no_repeat	Promoter
chr24	19210501	19211500	ENSHGLG00000005689	-4942	MRPS14	LTR	Distal Intergenic
chr24	22378501	22379500	ENSHGLG00000047570	-4794	ENSHGLG00000047570	LINE	Distal Intergenic
chr24	22383501	22384500	ENSHGLG00000047570	0	ENSHGLG00000047570	LINE	Promoter
chr24	23186501	23187500	ENSHGLG00000047712	14448	ENSHGLG00000047712	no_repeat	Distal Intergenic
chr24	23191501	23192500	ENSHGLG00000047712	9448	ENSHGLG00000047712	LINE	Distal Intergenic
chr24	26108501	26109500	ENSHGLG00000013464	49203	ODR4	no_repeat	Distal Intergenic
chr24	26113501	26114500	ENSHGLG00000013464	44203	ODR4	LINE	Distal Intergenic
chr24	30050501	30051500	ENSHGLG00000004930	6985	RNASEL	LINE	Distal Intergenic
chr24	30055501	30056500	ENSHGLG00000004930	11985	RNASEL	DNA	Distal Intergenic
chr24	36198501	36199500	ENSHGLG00000042820	-25850	RGS2	no_repeat	Distal Intergenic
chr24	36203501	36204500	ENSHGLG00000042820	-20850	RGS2	SINE	Distal Intergenic
chr24	39972501	39973500	ENSHGLG00000001087	0	ZBTB41	no_repeat	Promoter
chr24	39977501	39978500	ENSHGLG00000001087	-4565	ZBTB41	LTR	Distal Intergenic
chr24	43053501	43054500	ENSHGLG00000039981	5271	ENSHGLG00000039981	Simple_repeat	Distal Intergenic
chr24	43058501	43059500	ENSHGLG00000039981	271	ENSHGLG00000039981	LTR	Promoter
chr24	52578558	52579557	ENSHGLG00000041063	-15859	ENSHGLG00000041063	no_repeat	Distal Intergenic
chr24	52583558	52584557	ENSHGLG00000041063	-10859	ENSHGLG00000041063	LINE	Distal Intergenic
chr25	1429756	1430755	ENSHGLG00000046710	-8169	AUH	LINE	Distal Intergenic
chr25	1434756	1435755	ENSHGLG00000046710	-3169	AUH	LINE	Distal Intergenic
chr25	4892756	4893755	ENSHGLG00000040207	-13651	ENSHGLG00000040207	LINE	Distal Intergenic
chr25	4897756	4898755	ENSHGLG00000040207	-18651	ENSHGLG00000040207	LINE	Distal Intergenic
chr25	15408756	15409755	ENSHGLG00000050875	0	ENSHGLG00000050875	SINE	Promoter
chr25	15413756	15414755	ENSHGLG00000050875	-4801	ENSHGLG00000050875	LINE	Distal Intergenic
chr25	19538672	19539671	ENSHGLG00000037590	21398	RF00026	DNA	Distal Intergenic
chr25	19543672	19544671	ENSHGLG00000037590	26398	RF00026	LTR	Distal Intergenic
chr25	19618682	19619681	ENSHGLG00000008485	0	CCNYL1	no_repeat	Promoter
chr25	19623682	19624681	ENSHGLG00000008485	-4776	CCNYL1	SINE	Distal Intergenic
chr25	21648766	21649765	ENSHGLG00000004628	-7931	ACADL	LTR	Distal Intergenic
chr25	21653766	21654765	ENSHGLG00000004628	-12931	ACADL	LTR	Distal Intergenic
chr25	27476766	27477765	ENSHGLG00000032001	-9426	HMGB1	LTR	Intron
chr25	27481766	27482765	ENSHGLG00000038070	-6432	ENSHGLG00000038070	no_repeat	Intron
chr25	33894766	33895765	ENSHGLG00000015965	-6978	FARSB	no_repeat	Distal Intergenic
chr25	33899766	33900765	ENSHGLG00000015965	-11978	FARSB	LTR	Distal Intergenic
chr25	35473766	35474765	ENSHGLG00000039344	45945	FAM124B	LTR	Distal Intergenic
chr25	35478766	35479765	ENSHGLG00000039344	40945	FAM124B	no_repeat	Distal Intergenic
chr25	42656766	42657765	ENSHGLG00000003078	16058	ENSHGLG00000003078	LTR	Distal Intergenic
chr25	42661766	42662765	ENSHGLG00000003078	11058	ENSHGLG00000003078	LTR	Distal Intergenic
chr25	47439766	47440765	ENSHGLG00000036560	0	ENSHGLG00000036560	SINE	Promoter
chr25	47444766	47445765	ENSHGLG00000036560	-4576	ENSHGLG00000036560	no_repeat	3' UTR
chr27	4373501	4374500	ENSHGLG00000001858	-6111	TAF1B	SINE	Distal Intergenic
chr27	4378501	4379500	ENSHGLG00000001858	-11111	TAF1B	SINE	Distal Intergenic
chr27	4752501	4753500	ENSHGLG00000000974	-44005	ASAP2	no_repeat	Distal Intergenic
chr27	4757501	4758500	ENSHGLG00000000974	-49005	ASAP2	no_repeat	Distal Intergenic
chr27	10129501	10130500	ENSHGLG00000040434	4689	IGHV4-59	LTR	Distal Intergenic
chr27	10134501	10135500	ENSHGLG00000040434	9689	IGHV4-59	no_repeat	Distal Intergenic
chr27	10932580	10933579	ENSHGLG00000000783	-7888	IREB2	LINE	Distal Intergenic
chr27	10937580	10938579	ENSHGLG00000000783	-2888	IREB2	LINE	Promoter
chr27	23621986	23622985	ENSHGLG00000005786	173877	VPS13C	no_repeat	Distal Intergenic
chr27	23626986	23627985	ENSHGLG00000005786	178877	VPS13C	DNA	Distal Intergenic
chr27	28494580	28495579	ENSHGLG00000040269	-12728	HERC1	LINE	Distal Intergenic
chr27	28499760	28500759	ENSHGLG00000040269	-7548	HERC1	LINE	Distal Intergenic
chr27	35377986	35378985	ENSHGLG00000004469	-8132	ETNPPL	LINE	Distal Intergenic
chr27	35382986	35383985	ENSHGLG00000004469	-13132	ETNPPL	no_repeat	Distal Intergenic
chr27	37072986	37073985	ENSHGLG00000047113	-334637	PITX2	Simple_repeat	Distal Intergenic
chr27	37077986	37078985	ENSHGLG00000047113	-339637	PITX2	no_repeat	Distal Intergenic
chr28	4482315	4483314	ENSHGLG00000008720	20527	CHST8	no_repeat	Downstream
chr28	4487315	4488314	ENSHGLG00000008720	25527	CHST8	no_repeat	Distal Intergenic
chr28	10907315	10908314	ENSHGLG00000013249	7063	SPTA1	LTR	Intron
chr28	10912315	10913314	ENSHGLG00000013249	12063	SPTA1	no_repeat	Intron
chr28	11143315	11144314	ENSHGLG00000035317	8116	OLFR432	LTR	Distal Intergenic
chr28	11148315	11149314	ENSHGLG00000035317	3116	OLFR432	no_repeat	Distal Intergenic
chr28	21412315	21413314	ENSHGLG00000020098	1590	BEX4	LINE	Promoter
chr28	21417315	21418314	ENSHGLG00000049104	-267	ENSHGLG00000049104	SINE	Promoter
chr29	4705501	4706500	ENSHGLG00000040658	3018	ENSHGLG00000040658	LTR	Distal Intergenic
chr29	4710501	4711500	ENSHGLG00000005850	-327	NFIC	no_repeat	Promoter
chr29	12916501	12917500	ENSHGLG00000047385	35794	ENSHGLG00000047385	no_repeat	Distal Intergenic
chr29	12921501	12922500	ENSHGLG00000047385	40794	ENSHGLG00000047385	LINE	Distal Intergenic
chr29	15184501	15185500	ENSHGLG00000038497	-4501	ENSHGLG00000038497	LTR	Distal Intergenic
chr29	15189501	15190500	ENSHGLG00000038497	0	ENSHGLG00000038497	LTR	Promoter
chr29	17950501	17951500	ENSHGLG00000033551	0	ENSHGLG00000033551	Simple_repeat	Promoter
chr29	17955501	17956500	ENSHGLG00000048961	-3295	BAX	SINE	Distal Intergenic
chr29	21799501	21800500	ENSHGLG00000046649	-4919	RAB8A	SINE	Distal Intergenic
chr29	21804501	21805500	ENSHGLG00000046649	0	RAB8A	Simple_repeat	Promoter
chr3	5602501	5603500	ENSHGLG00000002060	-17840	FGB	no_repeat	Distal Intergenic
chr3	5607501	5608500	ENSHGLG00000002060	-12840	FGB	SINE	Distal Intergenic
chr3	11382501	11383500	ENSHGLG00000050054	-83037	NR3C2	SINE	Distal Intergenic
chr3	11387501	11388500	ENSHGLG00000050054	-78037	NR3C2	LINE	Distal Intergenic
chr3	43695501	43696500	ENSHGLG00000035177	33389	CASP10	Simple_repeat	Distal Intergenic
chr3	43700501	43701500	ENSHGLG00000035177	28389	CASP10	no_repeat	3' UTR
chr3	47386501	47387500	ENSHGLG00000008507	13028	OSGEPL1	no_repeat	Distal Intergenic
chr3	47391501	47392500	ENSHGLG00000008507	8028	OSGEPL1	SINE	Distal Intergenic
chr3	47612649	47613648	ENSHGLG00000002523	-16223	MSTN	LINE	Distal Intergenic
chr3	47617649	47618648	ENSHGLG00000002523	-21223	MSTN	SINE	Distal Intergenic
chr3	53242649	53243648	ENSHGLG00000039301	62237	ENSHGLG00000039301	LTR	Distal Intergenic
chr3	53247649	53248648	ENSHGLG00000039301	67237	ENSHGLG00000039301	DNA	Distal Intergenic
chr3	57484649	57485648	ENSHGLG00000009430	-4501	DNAJC10	LTR	Distal Intergenic
chr3	57489649	57490648	ENSHGLG00000009430	0	DNAJC10	SINE	Promoter
chr3	105741649	105742648	ENSHGLG00000040883	-9745	ENSHGLG00000040883	LINE	Distal Intergenic
chr3	105746649	105747648	ENSHGLG00000040883	-14745	ENSHGLG00000040883	no_repeat	Distal Intergenic
chr3	124950649	124951648	ENSHGLG00000001353	24676	ENSHGLG00000001353	LINE	Distal Intergenic
chr3	124955649	124956648	ENSHGLG00000034492	19737	ENSHGLG00000034492	no_repeat	Distal Intergenic
chr4	38632501	38633500	ENSHGLG00000036302	7183	ENSHGLG00000036302	Simple_repeat	Distal Intergenic
chr4	38637501	38638500	ENSHGLG00000036302	2183	ENSHGLG00000036302	no_repeat	Promoter
chr4	39608792	39609791	ENSHGLG00000043175	278367	ENSHGLG00000043175	no_repeat	Distal Intergenic
chr4	39613792	39614791	ENSHGLG00000043175	273367	ENSHGLG00000043175	LINE	Distal Intergenic
chr4	42511792	42512791	ENSHGLG00000049188	-5526	ENSHGLG00000049188	Satellite	Distal Intergenic
chr4	42516792	42517791	ENSHGLG00000049188	-526	ENSHGLG00000049188	LINE	Promoter
chr4	49173792	49174791	ENSHGLG00000035160	6868	IL1R1	LINE	Distal Intergenic
chr4	49178792	49179791	ENSHGLG00000006830	-7574	IL1RL2	SINE	Distal Intergenic
chr4	55894792	55895791	ENSHGLG00000044753	2587	ENSHGLG00000044753	LINE	Promoter
chr4	55899792	55900791	ENSHGLG00000044753	7587	ENSHGLG00000044753	SINE	Distal Intergenic
chr4	114594667	114595666	ENSHGLG00000016565	-3626	FNDC4	no_repeat	Distal Intergenic
chr4	114599667	114600666	ENSHGLG00000010234	-2028	PPM1G	LTR	Promoter
chr4	116894667	116895666	ENSHGLG00000009240	0	CENPO	SINE	Promoter
chr4	116899667	116900666	ENSHGLG00000009240	-4501	CENPO	SINE	Distal Intergenic
chr4	120902792	120903791	ENSHGLG00000006049	-26336	ENSHGLG00000006049	DNA	Distal Intergenic
chr4	120907792	120908791	ENSHGLG00000006049	-31336	ENSHGLG00000006049	SINE	Distal Intergenic
chr4	120986415	120987414	ENSHGLG00000018003	-61602	LAPTM4A	LINE	Distal Intergenic
chr4	120991415	120992414	ENSHGLG00000018003	-56602	LAPTM4A	no_repeat	Distal Intergenic
chr4	121690415	121691414	ENSHGLG00000039753	-16883	ENSHGLG00000039753	LINE	Intron
chr4	121695415	121696414	ENSHGLG00000039753	-11883	ENSHGLG00000039753	no_repeat	Intron
chr4	123060290	123061289	ENSHGLG00000017189	5440	MSGN1	SINE	Distal Intergenic
chr4	123065290	123066289	ENSHGLG00000017189	440	MSGN1	no_repeat	Promoter
chr5	897444	898443	ENSHGLG00000017778	79622	BRD1	SINE	Distal Intergenic
chr5	902444	903443	ENSHGLG00000017778	74622	BRD1	LINE	Distal Intergenic
chr5	1851678	1852677	ENSHGLG00000021112	3850	OLFR653	LINE	Distal Intergenic
chr5	1856678	1857677	ENSHGLG00000021112	8850	OLFR653	LINE	Distal Intergenic
chr5	46869678	46870677	ENSHGLG00000045533	13524	OR10D3	no_repeat	Distal Intergenic
chr5	46874678	46875677	ENSHGLG00000045533	18524	OR10D3	LINE	Distal Intergenic
chr5	48986678	48987677	ENSHGLG00000034270	-11306	RF00004	no_repeat	Distal Intergenic
chr5	48991678	48992677	ENSHGLG00000034270	-16306	RF00004	SINE	Distal Intergenic
chr5	66596678	66597677	ENSHGLG00000039861	9590	ENSHGLG00000039861	LTR	Distal Intergenic
chr5	66601678	66602677	ENSHGLG00000039861	4590	ENSHGLG00000039861	LINE	Exon
chr5	70051678	70052677	ENSHGLG00000037801	-208254	ENSHGLG00000037801	no_repeat	Distal Intergenic
chr5	70056678	70057677	ENSHGLG00000037801	-213254	ENSHGLG00000037801	LINE	Distal Intergenic
chr5	96899678	96900677	ENSHGLG00000020418	3214	OR52B6	LINE	Distal Intergenic
chr5	96904678	96905677	ENSHGLG00000021358	-7898	OLFR654	LINE	Distal Intergenic
chr6	11529501	11530500	ENSHGLG00000035427	-1645	RANBP9	LINE	Promoter
chr6	11534501	11535500	ENSHGLG00000035427	-6645	RANBP9	no_repeat	Distal Intergenic
chr6	15658501	15659500	ENSHGLG00000007053	-12319	DEK	LTR	Distal Intergenic
chr6	15663501	15664500	ENSHGLG00000007053	-17319	DEK	LINE	Distal Intergenic
chr6	16174501	16175500	ENSHGLG00000038991	-28114	RNF144B	SINE	Distal Intergenic
chr6	16179501	16180500	ENSHGLG00000038991	-33114	RNF144B	LINE	Distal Intergenic
chr6	22875501	22876500	ENSHGLG00000036557	5629	ENSHGLG00000036557	no_repeat	Distal Intergenic
chr6	22880501	22881500	ENSHGLG00000036557	10629	ENSHGLG00000036557	LINE	Distal Intergenic
chr6	23417501	23418500	ENSHGLG00000032713	11921	ENSHGLG00000032713	no_repeat	Distal Intergenic
chr6	23422501	23423500	ENSHGLG00000035658	-14124	ENSHGLG00000035658	LTR	Distal Intergenic
chr6	85306501	85307500	ENSHGLG00000003745	-16797	HESX1	LTR	Distal Intergenic
chr6	85311501	85312500	ENSHGLG00000003745	-11797	HESX1	LINE	Distal Intergenic
chr7	5646501	5647500	ENSHGLG00000046321	-4705	SLC25A33	LTR	Distal Intergenic
chr7	5651501	5652500	ENSHGLG00000046321	0	SLC25A33	no_repeat	Promoter
chr7	13362501	13363500	ENSHGLG00000003409	-4957	TTC4	SINE	Distal Intergenic
chr7	13367501	13368500	ENSHGLG00000038314	-6782	FAM151A	LINE	Distal Intergenic
chr7	14628501	14629500	ENSHGLG00000035804	5392	ENSHGLG00000035804	LINE	Distal Intergenic
chr7	14633501	14634500	ENSHGLG00000035804	10392	ENSHGLG00000035804	LINE	Distal Intergenic
chr7	22883501	22884500	ENSHGLG00000047995	-2420	ZNF532	LTR	Promoter
chr7	22888501	22889500	ENSHGLG00000047995	-7420	ZNF532	SINE	Distal Intergenic
chr7	48058501	48059500	ENSHGLG00000049950	70140	ENSHGLG00000049950	LTR	Distal Intergenic
chr7	48063501	48064500	ENSHGLG00000049950	65140	ENSHGLG00000049950	LTR	Distal Intergenic
chr7	48848728	48849727	ENSHGLG00000001194	-2945	ENSHGLG00000001194	LINE	Promoter
chr7	48853728	48854727	ENSHGLG00000001194	-7945	ENSHGLG00000001194	no_repeat	Distal Intergenic
chr7	61868728	61869727	ENSHGLG00000005415	-14983	ENSHGLG00000005415	no_repeat	Distal Intergenic
chr7	61873728	61874727	ENSHGLG00000005415	-9983	ENSHGLG00000005415	no_repeat	Distal Intergenic
chr7	83851728	83852727	ENSHGLG00000014325	-7188	CES2	no_repeat	Distal Intergenic
chr7	83856728	83857727	ENSHGLG00000014325	-2188	CES2	LINE	Promoter
chr7	97798728	97799727	ENSHGLG00000018728	26916	ENSHGLG00000018728	LINE	Distal Intergenic
chr7	97803728	97804727	ENSHGLG00000018728	21916	ENSHGLG00000018728	no_repeat	Distal Intergenic
chr8	42229501	42230500	ENSHGLG00000008871	35763	ENSHGLG00000008871	LTR	Distal Intergenic
chr8	42234501	42235500	ENSHGLG00000008871	30763	ENSHGLG00000008871	no_repeat	Distal Intergenic
chr8	42289501	42290500	ENSHGLG00000042570	-1545	ENSHGLG00000042570	no_repeat	Promoter
chr8	42294501	42295500	ENSHGLG00000042570	-6545	ENSHGLG00000042570	LINE	Distal Intergenic
chr8	49903216	49904215	ENSHGLG00000006868	-5917	SSBP2	DNA	Distal Intergenic
chr8	49908216	49909215	ENSHGLG00000006868	-917	SSBP2	no_repeat	Promoter
chr8	50803827	50804826	ENSHGLG00000020753	32238	OR2T27	LINE	Distal Intergenic
chr8	50808827	50809826	ENSHGLG00000020753	37238	OR2T27	LINE	Distal Intergenic
chr8	80688827	80689826	ENSHGLG00000006389	-118214	TENM3	LINE	Distal Intergenic
chr8	80693827	80694826	ENSHGLG00000006389	-123214	TENM3	LTR	Distal Intergenic
chr8	109334827	109335826	ENSHGLG00000018999	9556	ENSHGLG00000018999	LINE	Distal Intergenic
chr8	109339827	109340826	ENSHGLG00000018999	14556	ENSHGLG00000018999	no_repeat	Distal Intergenic
chr9	694268	695267	ENSHGLG00000045059	-69915	ENSHGLG00000045059	Simple_repeat	Distal Intergenic
chr9	699268	700267	ENSHGLG00000045059	-74915	ENSHGLG00000045059	LINE	Distal Intergenic
chr9	8164268	8165267	ENSHGLG00000005175	24436	SLC6A12	no_repeat	Exon
chr9	8169268	8170267	ENSHGLG00000005175	19436	SLC6A12	SINE	Intron
chr9	37931045	37932044	ENSHGLG00000002082	41900	UGT2B10	LINE	Distal Intergenic
chr9	37936045	37937044	ENSHGLG00000002082	36900	UGT2B10	LINE	Distal Intergenic
chr9	38024045	38025044	ENSHGLG00000001108	-41088	ENSHGLG00000001108	LINE	Distal Intergenic
chr9	38029045	38030044	ENSHGLG00000001108	-46088	ENSHGLG00000001108	LINE	Distal Intergenic
chr9	96440045	96441044	ENSHGLG00000006663	19654	FAM53A	Unknown	Distal Intergenic
chr9	96445045	96446044	ENSHGLG00000006663	24654	FAM53A	SINE	Distal Intergenic
chrX	6115926	6116925	ENSHGLG00000035679	-43813	ENSHGLG00000035679	no_repeat	Distal Intergenic
chrX	6120926	6121925	ENSHGLG00000035679	-48813	ENSHGLG00000035679	LINE	Distal Intergenic
chrX	6943501	6944500	ENSHGLG00000037561	-109813	ENSHGLG00000037561	SINE	Distal Intergenic
chrX	6948501	6949500	ENSHGLG00000037561	-114813	ENSHGLG00000037561	LINE	Distal Intergenic
chrX	10011501	10012500	ENSHGLG00000032080	3035	ENSHGLG00000032080	no_repeat	Distal Intergenic
chrX	10016501	10017500	ENSHGLG00000032080	8035	ENSHGLG00000032080	LTR	Distal Intergenic
chrX	16367501	16368500	ENSHGLG00000015862	-80576	ADGRG2	LINE	Distal Intergenic
chrX	16372501	16373500	ENSHGLG00000015862	-85576	ADGRG2	LINE	Distal Intergenic
chrX	24046419	24047418	ENSHGLG00000034368	-294105	ENSHGLG00000034368	no_repeat	Distal Intergenic
chrX	24051501	24052500	ENSHGLG00000034368	-299187	ENSHGLG00000034368	LINE	Distal Intergenic
chrX	47352076	47353075	ENSHGLG00000033177	-6915	ENSHGLG00000033177	LINE	Distal Intergenic
chrX	47357076	47358075	ENSHGLG00000033177	-11915	ENSHGLG00000033177	LINE	Distal Intergenic
chrX	48998651	48999650	ENSHGLG00000018958	7471	ENSHGLG00000018958	no_repeat	Distal Intergenic
chrX	49003651	49004650	ENSHGLG00000018958	2471	ENSHGLG00000018958	LINE	Promoter
chrX	53657651	53658650	ENSHGLG00000000078	-31575	DMRTC1A	LTR	Distal Intergenic
chrX	53662651	53663650	ENSHGLG00000000078	-26575	DMRTC1A	no_repeat	Distal Intergenic
chrX	65069076	65070075	ENSHGLG00000032069	6544	ENSHGLG00000032069	LINE	Distal Intergenic
chrX	65074076	65075075	ENSHGLG00000032069	1544	ENSHGLG00000032069	LINE	Promoter
chrX	67201076	67202075	ENSHGLG00000019778	33565	GPR174	LINE	Distal Intergenic
chrX	67206076	67207075	ENSHGLG00000019778	28565	GPR174	LTR	Distal Intergenic
chrX	69213076	69214075	ENSHGLG00000011934	19197	ENSHGLG00000011934	no_repeat	Distal Intergenic
chrX	69218076	69219075	ENSHGLG00000011934	14197	ENSHGLG00000011934	LTR	Distal Intergenic
chrX	89044813	89045812	ENSHGLG00000003770	-6109	ENSHGLG00000003770	LINE	Distal Intergenic
chrX	89050076	89051075	ENSHGLG00000003770	-11372	ENSHGLG00000003770	LINE	Distal Intergenic
chrX	92688076	92689075	ENSHGLG00000050554	28307	ENSHGLG00000050554	LINE	Distal Intergenic
chrX	92693076	92694075	ENSHGLG00000050554	23307	ENSHGLG00000050554	LINE	Distal Intergenic
chrX	120495076	120496075	ENSHGLG00000003080	0	ENSHGLG00000003080	Simple_repeat	Promoter
chrX	120500076	120501075	ENSHGLG00000003080	-4501	ENSHGLG00000003080	LINE	Distal Intergenic
chrX	140292076	140293075	ENSHGLG00000033171	39635	MAGEA10	no_repeat	Distal Intergenic
chrX	140297076	140298075	ENSHGLG00000033171	34635	MAGEA10	SINE	Distal Intergenic
chrX	141113744	141114743	ENSHGLG00000049790	-46566	MAGEA8	LINE	Distal Intergenic
chrX	141118744	141119743	ENSHGLG00000049790	-41566	MAGEA8	LINE	Distal Intergenic
chrX	144211169	144212168	ENSHGLG00000001124	-14154	G6PD	LINE	Distal Intergenic
chrX	144216169	144217168	ENSHGLG00000001124	-9154	G6PD	Simple_repeat	Distal Intergenic
